# Genetic diversity and connectivity of the Ostreid herpesvirus 1 populations in France: a first attempt to phylogeographic inference for a marine mollusc disease

**DOI:** 10.1101/2021.04.30.442107

**Authors:** Jean Delmotte, Camille Pelletier, Benjamin Morga, Richard Galinier, Bruno Petton, Jean-Baptiste Lamy, Oliver Kaltz, Jean-Christophe Avarre, Maude Jacquot, Caroline Montagnani, Jean-Michel Escoubas

## Abstract

The genetic diversity of viral populations is a key driver of the spatial and temporal diffusion of viruses; yet, studying the diversity of whole genomes from natural populations still remains a challenge. Phylodynamic approaches are commonly used for RNA viruses harboring small genomes, but have only rarely been applied to DNA viruses with larger genomes. Here, we used the Pacific Oyster Mortality Syndrome (POMS, a disease that affects oyster farms around the world) as a model to study the genetic diversity of its causative agent, the Ostreid herpesvirus 1 (OsHV-1) in the three main French oyster-farming areas. Using ultra-deep sequencing on individual moribund oysters and an innovative combination of bioinformatics tools, we *de novo* assembled 21 OsHV-1 new genomes. Combining quantification of major and minor genetic variations, phylogenetic analysis and ancestral state reconstruction of discrete traits approaches; we assessed the connectivity of OsHV-1 viral populations between the three oyster-farming areas. Our results suggest that the Marennes-Oléron Bay represents the main source of OsHV-1 diversity, from where the virus has dispersed to other farming areas, a scenario consistent with current practices of oyster transfers in France. We demonstrate that phylodynamic approaches can be applied to aquatic DNA viruses to determine how epidemiological, immunological, and evolutionary processes act and potentially interact to shape their diversity patterns.

**Importance:** Phylogeography is a field of research that attempts to reconstruct the relationships between individual genotypes within a species and then correlate these genealogical relationships with their geographic and temporal origin. This field of research has become an essential step in the understanding of pandemics, in particular to determine the origin, spread and evolution of a pathogen as currently illustrated in studies on viral pandemics. However, because phylogeographic analyses are based on genome variation, stable genomes yield less information than labile genomes. Accordingly, viruses with double-stranded DNA (dsDNA) genomes generally have lower nucleotide diversity than RNA viruses. In this study, by combining the use of both major and minor genetic variations with phylogeographic analyses of the oyster herpesvirus OsHV-1, we highlight genealogical relationships that are not depicted in phylogenetic trees based on consensus viral genomes only. These data offer a plausible scenario reflecting the origin and spread of OsHV-1 populations between oyster-farming sites.
