## Supplementary table 1 for "Genetic diversity and connectivity of the Ostreid herpesvirus 1 populations in France: a first attempt to phylogeographic inference for a marine mollusc disease"

### Sheet: raw_count
Table S1: Summary of sequencing data and reads alignements on OsHV-1 µVar A genome (KY242585). The 21 samples come from three farming area : Brest, Marennes-Oléron and Thau lagoon represent by Br, MO and Th respectively. Each individual sequencing is identified by a number ranging from ind1 to ind10.
ID	Number of reads/library	Quality reads aligned on OsHV-1 µVar A genome	% of reads mapping on OsHV-1 µVar A	OsHV-1 µVar A coverage
Br ind10	134101798	4151236	3.09559	3039.18
Br ind2	110258822	1483570	1.34553	1086.14
Br ind4	145879012	2528410	1.73322	1851.09
Br ind6	100097538	1087573	1.08651	796.228
Br ind9	93656660	1027331	1.09691	752.124
Mo ind10	104860698	2117394	2.01924	1550.17
Mo ind1	124247480	6576832	5.29333	4814.99
Mo ind3	99612868	654971	0.657516	479.514
Mo ind4	102463906	5389886	5.26028	3946.01
Mo ind7	95382634	2640657	2.76849	1933.26
Mo ind8	112864092	3080039	2.72898	2254.94
Mo ind9	112955860	6671108	5.90594	4884.01
Th ind10	90406882	11944719	13.2122	8744.9
Th ind1	87040996	2697051	3.0986	1974.55
Th ind3	130346266	3623755	2.7801	2653
Th ind4	127468564	3628898	2.8469	2656.77
Th ind5	104125296	2298754	2.20768	1682.95
Th ind6	86171444	3707835	4.30286	2714.56
Th ind7	114126490	11280138	9.88389	8258.35
Th ind8	129127928	7816835	6.05356	5722.82
Th ind9	98424222	3987543	4.05138	2919.34
Mean	1.09696e+08
SD	1.67415e+07
