## Supplementary table 2 for "Genetic diversity and connectivity of the Ostreid herpesvirus 1 populations in France: a first attempt to phylogeographic inference for a marine mollusc disease"

### Sheet: SNPs
Table S2: Kruskal-Wallis and Dunn's multiple comparison tests on SNPs data.
Table Analyzed	SNPs Two-way ANOVA , not RM		Number of families	1							Br	MO	Th
Kruskal-Wallis test			Number of comparisons per family	3						Number of values	5	7	9
P value	0.0001		Alpha	0.05
Exact or approximate P value?	Exact									Minimum	129	144	137
P value summary	***		Dunn's multiple comparisons test	Mean rank diff,	Significant?	Summary	Adjusted P Value			25% Percentile	131	155	139
Do the medians vary signif. (P < 0.05)	Yes									Median	136	157	143
Number of groups	3		MO vs. Br	12.63	Yes	**	0.0015			75% Percentile	142	194	149
Kruskal-Wallis statistic	13.14		Th vs. Br	4.644	No	ns	0.5356			Maximum	144	222	154
			Th vs. MO	-7.984	Yes	*	0.0315
Data summary										Mean	136.4	170	143.8
Number of treatments (columns)	3									Std. Deviation	5.857	27.72	5.805
Number of values (total)	21		Test details	Mean rank 1	Mean rank 2	Mean rank diff,	n1	n2		Std. Error of Mean	2.619	10.48	1.935
			MO vs. Br	17.43	4.8	12.63	7	5		Lower 95% CI	129.1	144.4	139.3
			Th vs. Br	9.444	4.8	4.644	9	5		Upper 95% CI	143.7	195.6	148.2
			Th vs. MO	9.444	17.43	-7.984	9	7
										Mean ranks	4.8	17.43	9.444

### Sheet: InDels
Table S2: Kruskal-Wallis and Dunn's multiple comparison tests on InDels data.
Table Analyzed	InDel Two-way ANOVA , not RM		Number of families	1							Br	MO	Th
			Number of comparisons per family	3						Number of values	5	7	9
Kruskal-Wallis test			Alpha	0.05
P value	< 0,0001									Minimum	30	33	25
Exact or approximate P value?	Exact		Dunn's multiple comparisons test	Mean rank diff,	Significant?	Summary	Adjusted P Value			25% Percentile	30	33	25
P value summary	****									Median	30	35	25
Do the medians vary signif. (P < 0.05)	Yes		MO vs. Br	6	No	ns	0.2866			75% Percentile	31	37	26.5
Number of groups	3		Th vs. Br	-7	No	ns	0.1236			Maximum	31	42	27
Kruskal-Wallis statistic	17.79		Th vs. MO	-13	Yes	****	< 0,0001
										Mean	30.4	35.86	25.67
Data summary										Std. Deviation	0.5477	3.078	0.866
Number of treatments (columns)	3		Test details	Mean rank 1	Mean rank 2	Mean rank diff,	n1	n2		Std. Error of Mean	0.2449	1.164	0.2887
Number of values (total)	21
			MO vs. Br	18	12	6	7	5		Lower 95% CI	29.72	33.01	25
			Th vs. Br	5	12	-7	9	5		Upper 95% CI	31.08	38.7	26.33
			Th vs. MO	5	18	-13	9	7
										Mean ranks	12	18	5
