## Supplementary table 4 for "Genetic diversity and connectivity of the Ostreid herpesvirus 1 populations in France: a first attempt to phylogeographic inference for a marine mollusc disease"

### Sheet: Complete data
Table S4: Distribution of the 208 minor variations identified by variant calling analyses using the A-genome (Average non-nedundant-genome) as reference.
Lane #	UniqueID	Br (n=5)	MO (n=7)	Th (n=9)	Sets	Type	Br ind10	Br ind2	Br ind4	Br ind6	Br ind9	MO ind10	MO ind1	MO ind3	MO ind4	MO ind7	MO ind8	MO ind9	Th ind10	Th ind1	Th ind3	Th ind4	Th ind5	Th ind6	Th ind7	Th ind8	Th ind9
1	2_T>A	5	7	9	Common	SNP	0.0770893	0.0817981	0.10301	0.110595	0.0866911	0.0852601	0.0903541	0.096831	0.100356	0.0816993	0.0835066	0.0849427	0.0853085	0.0886756	0.0973307	0.0924613	0.0903762	0.0915796	0.0946222	0.0965177	0.093179
2	9_A>T	2	1	1	Br Th	SNP	0.0534065				0.0544379								0.0595849
3	14_T>G	5	7	9	Common	SNP	0.0937275	0.0858586	0.0734024	0.0858586	0.106628	0.0835821	0.0870337	0.0540541	0.093914	0.09257	0.0918274	0.091954	0.0973292	0.0806916	0.120619	0.116317	0.0982857	0.0949316	0.131548	0.136473	0.107492
4	15_A>C	5	7	9	Common	SNP	0.0935888	0.0858586	0.0767219	0.0846154	0.0906433	0.0917293	0.0870337	0.0666667	0.0977404	0.0933661	0.0893186	0.0907738	0.103778	0.088632	0.120619	0.120385	0.0935673	0.099839	0.132941	0.139364	0.107492
5	17_C>T	4	5	7	Common	SNP	0.0548686	0.0858586		0.060274		0.0565749	0.0870337		0.0616401	0.0726115	0.0598291	0.0600308	0.063346		0.0803758	0.0717196		0.0619323	0.0813776	0.0837093	0.0666118
6	3531_C>T	4	2	6	Common	SNP	0.0659841	0.0548128		0.0511974					0.0574586		0.0547674	0.0628407	0.0560168		0.0636309	0.0644703		0.0608489		0.066383	0.0570461
7	4927_AT>A	5	7	9	Common	INDEL	0.090411	0.0944109	0.0932932	0.0910764	0.112311	0.0937183	0.0789522	0.0923567	0.0965726	0.105068	0.096908	0.0900202	0.0896283	0.0876984	0.0898876	0.0942953	0.0858434	0.0913447	0.0926347	0.0883547	0.0906149
8	10253_A>C	4	5	6	Common	SNP	0.054244		0.0584329	0.0648496		0.058977		0.0715447	0.053668	0.0692275	0.0623317		0.0534862	0.0515971	0.0512374	0.0575145	0.0560123		0.0525519		0.0515837
9	12598_C>T	5	7	9	Common	SNP	0.0690973	0.0774194	0.0816787	0.0966184	0.0820981	0.0723684	0.0673058	0.0631399	0.0795703	0.0969144	0.0707395	0.073995	0.0856186	0.0878408	0.0880884	0.0781195	0.079718	0.0741566	0.0714286	0.0745144	0.0822174
10	14680_C>T	2	1	2	Common	SNP	0.0509849					0.0516809											0.0550146	0.0511382
11	14683_G>GT	5	6	8	Common	INDEL	0.0657266	0.0501453	0.0647877	0.0596459	0.0581778		0.0563682	0.0675676	0.0600385	0.0545989	0.0577826		0.059456	0.0638889	0.057598	0.0595273	0.0536332	0.0593952	0.057642	0.06648
12	22113_G>A	5	7	9	Common	SNP	0.0790916	0.0694345	0.0744207	0.0829406	0.0652963	0.071123	0.0775411	0.1	0.0836812	0.0761421	0.0719452	0.0791774	0.076212	0.0876866	0.0748369	0.0747126	0.0811445	0.0747354	0.0767808	0.075	0.0744316
13	23599_G>A	5	7	8	Common	SNP	0.0999512	0.102973	0.09639	0.0985048	0.100656	0.0860421	0.0642831	0.0657194	0.0955467	0.0640927	0.0604811	0.0587709	0.0615893	0.0761548	0.0655635	0.0717658	0.0666032	0.0674614		0.0600969	0.0684333
14	24774_G>A	3	5	4	Common	SNP	0.0536108			0.0522708	0.059322	0.0592034	0.0555556	0.0549828	0.0560272			0.0593336			0.0517123	0.0552388				0.0506757	0.0549313
15	26616_C>T	4	7	9	Common	SNP	0.0558218	0.0826235	0.0710688		0.0835381	0.084048	0.0785687	0.0718686	0.0625149	0.072431	0.0705653	0.0621772	0.0621948	0.071277	0.0929805	0.0772059	0.0978261	0.082129	0.0785749	0.0879457	0.0873916
16	26762_C>CA	3	1	0	Br MO	INDEL	0.0665768			0.0581281					0.0739421
17	26842_C>T	3	1	1	Common	SNP	0.0704449			0.0785441					0.0827166				0.0789587
18	30032_G>A	3	1	1	Common	SNP	0.057135			0.0601805					0.0638934				0.0666064
19	30507_C>T	3	1	1	Common	SNP	0.057135			0.0601805					0.0638934				0.0666064
20	32456_C>T	5	4	7	Common	SNP	0.0982767	0.0964778	0.16838	0.142857	0.110329		0.123864		0.112985		0.143478	0.120996	0.0810556		0.148936	0.0867052		0.110672	0.0938462	0.145985	0.116935
21	33653_G>A	2	0	0	Br-sing	SNP	0.0573583
22	34173_G>A	4	1	0	Br	SNP	0.0550787	0.0793157	0.103648		0.106808
23	39112_T>G	4	0	0	Br	SNP	0.0572702		0.0532775	0.0580964
24	43337_C>T	4	1	2	Br Th	SNP	0.0538595	0.062595		0.0584416	0.061651										0.0566102					0.0500208
25	44081_G>GT	2	1	1	Br Th	INDEL	0.0501217				0.0506536													0.0777547
26	46593_T>G	3	1	7	Br Th	SNP	0.0557171		0.0700855		0.0750799								0.0521586	0.0711514		0.0803339	0.0702128	0.0825801	0.0590406	0.0523256	0.0614855
27	54290_A>AC	2	1	1	Br Th	INDEL	0.0517418				0.0542763													0.0821518
28	54290_A>ACCCC	3	1	3	Br Th	INDEL	0.0707476		0.0598291		0.0713128									0.0666227		0.0558974		0.112682
29	60885_G>A	4	5	9	Common	SNP	0.0814125		0.0969014	0.0784	0.09062	0.0607083	0.0602459		0.0824192	0.0692568		0.0758703	0.087234	0.105435	0.080819	0.1059	0.107994	0.115062	0.100202	0.0791367	0.0909091
30	61615_G>A	3	2	4	Common	SNP	0.0870871		0.0795073		0.0852713	0.0631495								0.0776762		0.0665999	0.0517121	0.118369
31	61814_G>A	5	7	9	Common	SNP	0.0537482	0.0691489	0.0666667	0.0518519	0.083707	0.0870871	0.0835285	0.078481	0.0599156	0.123587	0.0902948	0.125415	0.0821151	0.0824176	0.0708419	0.0851064	0.0692612	0.0612708	0.0898117	0.0786691	0.0892857
32	62667_G>A	2	1	1	Br Th	SNP	0.0570377				0.0570175													0.0589319
33	62900_G>A	2	6	2	Common	SNP	0.0567312				0.0626822	0.057929	0.0953637	0.0776699		0.135076	0.107059	0.152366						0.0697506
34	64070_A>C	2	6	2	Common	SNP	0.168648				0.100287	0.0834512	0.0953637	0.0776699		0.135076	0.107059	0.152366						0.186837
35	65086_T>G	5	7	9	Common	SNP	0.128583	0.208455	0.167635	0.145202	0.136951	0.176508	0.192707	0.206897	0.173095	0.252282	0.217705	0.275647	0.207398	0.173147	0.174652	0.190341	0.186047	0.140785	0.200976	0.175907	0.179788
36	65087_C>G	5	3	7	Common	SNP	0.118346	0.0510204	0.118462	0.094697	0.127907	0.071746			0.0799624				0.0577547	0.111975	0.0631533	0.099026	0.0852713	0.148698	0.072959		0.0893067
37	65088_T>G	4	4	8	Common	SNP	0.257075		0.314682	0.279343			0.217742		0.314442	0.253316	0.241463	0.279283		0.293051	0.336261	0.331092	0.31878	0.277597	0.337435	0.342903	0.332723
38	65125_A>C	5	6	9	Common	SNP	0.0736966	0.0588957	0.0734523	0.0861079	0.0654088	0.0686567	0.0712401	0.0830258		0.0780969	0.0694779	0.0637319	0.0761548	0.0560997	0.0827127	0.0768691	0.0766629	0.0717863	0.0838973	0.0865572	0.0745151
39	65126_G>C	4	6	8	Common	SNP	0.0730909		0.0782779	0.0618687		0.0672143	0.0635989	0.0534759	0.0739522	0.0659026	0.0709036	0.0634402	0.0583343	0.0825068	0.0608407	0.0727406		0.067423	0.0612721	0.0605101
40	65127_A>C	4	2	3	Common	SNP	0.0519975	0.056137		0.0512821	0.0512821					0.0591102						0.054235	0.0517452			0.0501143
41	65446_G>A	5	6	8	Common	SNP	0.0553811	0.0621242	0.0628561	0.0565947	0.0544662	0.0506427	0.052663	0.0570975	0.0579014	0.0567667		0.052589		0.0596983	0.0512699	0.0567686	0.0572646	0.0553209	0.0618339	0.0568336	0.0645067
42	65635_C>CT	5	6	8	Common	INDEL	0.0567823	0.0594595	0.0570684	0.0545864	0.0573013		0.0615946	0.0607843	0.0540284	0.0526446	0.0651761	0.0630427	0.0599131	0.0587093	0.0620818	0.0579568	0.0533488		0.0599392	0.0634564	0.0565434
43	66235_C>T	4	6	7	Common	SNP	0.113043		0.0909091	0.294118	0.2	0.216667	0.232804		0.146154	0.103774	0.216216	0.126761	0.185455	0.0740741		0.31068		0.297297	0.268116	0.315068	0.303279
44	70561_A>C	2	0	0	Br-sing	SNP		0.0618941
45	70992_T>A	2	3	1	Br MO	SNP		0.0582848					0.0577428			0.0613991	0.0611111	0.0651269
46	73477_G>A	2	2	1	Common	SNP		0.0570571			0.0702875		0.0752284													0.0695056
47	75419_C>CA	2	2	3	Common	INDEL		0.0570571			0.0900621		0.107011								0.107754	0.0950156				0.0971064
48	86319_C>T	2	2	3	Common	SNP		0.0570571			0.0900621		0.107011								0.109201	0.0913386				0.0971064
49	87363_C>T	3	6	6	Common	SNP		0.0519149		0.0560345	0.067602	0.0564226		0.0672727	0.0500647	0.0582981	0.0546256		0.0529816	0.0516432	0.0524924		0.0516627		0.0554254	0.0565635	0.0528239
50	87869_C>T	3	0	0	Br	SNP		0.0555932		0.0565724
51	88681_C>T	2	1	6	Common	SNP		0.0520073					0.0530154								0.0594175	0.0540852	0.0639795	0.052064	0.0524741	0.0571785	0.0605536
52	95209_C>CT	3	6	8	Common	INDEL		0.0713012	0.0646453		0.0693569	0.0767428	0.067151	0.0622318		0.0580462	0.0583501	0.0562461		0.0629991	0.0814703	0.0660876	0.0790292	0.0677843	0.0668496	0.0753376	0.0787647
53	96930_C>A	3	1	0	Br	SNP		0.0548363	0.0660147		0.0543981
54	96930_C>G	2	1	0	Br MO	SNP		0.051356							0.0570272
55	96933_G>T	2	2	0	Br MO	SNP		0.0702427				0.067033			0.090625
56	96937_T>A	4	1	7	Common	SNP		0.0851419	0.0638733	0.0553191					0.0582498				0.0927743	0.0751615	0.0782866	0.0723056	0.064127		0.0889955	0.0798594	0.071683
57	96941_C>A	4	1	7	Common	SNP		0.0550918	0.114461	0.0992908					0.0950962				0.0795421	0.109806	0.0768095	0.125512	0.106667		0.0927101	0.0740834	0.107302
58	96965_T>G	2	0	0	Br-sing	SNP		0.0756063
59	96975_T>A	2	0	0	Br-sing	SNP		0.480742
60	96984_T>G	2	1	0	Br	SNP		0.219686			0.193289
61	97103_C>A	3	6	9	Common	SNP		0.065024	0.0551225		0.0548425	0.0592992	0.0872692	0.0613108		0.0668849	0.0810157	0.0571429	0.0730155	0.0715379	0.0848106	0.0745663	0.0802438	0.0668177	0.0771917	0.0898452	0.0921305
62	97110_C>A	3	7	9	Common	SNP		0.065073	0.0549809		0.0522803	0.0597898	0.0862679	0.0610998	0.0523934	0.0667276	0.0799845	0.057665	0.0724728	0.0698273	0.0827243	0.0746429	0.0775232	0.0668119	0.0759171	0.0892516	0.090684
63	102281_G>A	2	4	8	Common	SNP		0.0508475					0.0739816	0.0541667		0.0530554	0.0605816		0.0590263	0.0553256	0.0732626	0.0623624	0.063787	0.0562219	0.0651446	0.0761321	0.0770707
64	105211_T>G	2	4	8	Common	SNP		0.0508475					0.0739816	0.0520833		0.0530554	0.0605816		0.0590263	0.0553256	0.0732626	0.0623624	0.063787	0.0562219	0.0651446	0.0761321	0.0770707
65	106562_A>C	2	0	0	Br-sing	SNP		0.0833333
66	107562_C>T	2	0	0	Br-sing	SNP		0.2
67	108087_G>A	2	0	0	Br-sing	SNP		0.0833333
68	113475_G>A	2	4	5	Common	SNP		0.264706			0.189189		0.165829		0.197183		0.104762		0.180887			0.234375		0.166667	0.170418	0.184211	0.149254
69	117890_TA>T	2	5	5	Common	INDEL		0.235294			0.243243	0.254237	0.256281		0.267606		0.266667		0.293515			0.304688		0.235294	0.282958	0.255639	0.291045
70	119554_T>G	3	6	4	Common	SNP			0.0663834	0.0619369	0.0706922	0.0587814		0.0619658	0.0535402	0.0529661	0.0635497		0.0548207	0.058456		0.0573477	0.0576184				0.0588014
71	120350_C>T	2	0	0	Br-sing	SNP			0.0507692
72	123147_A>C	2	2	3	Common	SNP			0.0592334				0.0755319				0.0613079	0.0691193			0.0743034	0.0574163					0.0819113
73	133085_G>A	2	1	0	Br	SNP			0.0603404		0.0673499
74	135462_T>G	3	4	8	Common	SNP			0.0610302	0.05	0.0542636	0.0695444	0.0519215			0.0732689		0.074019	0.0649796	0.0646214	0.0557641	0.0671007	0.0607966	0.0522565	0.068983		0.0552297
75	136409_G>A	3	6	8	Common	SNP			0.0538117	0.0519481	0.0504451		0.058068	0.0563063	0.0558246	0.0569514	0.0532869	0.0528833	0.0520355		0.0593057	0.0780111	0.0679945	0.0912379	0.0623636	0.0762019
76	138983_C>T	2	0	0	Br-sing	SNP			0.0570633
77	147883_A>C	2	1	0	Br MO	SNP				0.0531915				0.0566038
78	150351_C>T	2	0	0	Br-sing	SNP				0.0581068
79	150911_AT>A	2	0	0	Br-sing	INDEL				0.0666667
80	152759_A>ACTC	2	2	0	Br MO	INDEL				0.061086			0.0631236	0.0674847
81	153144_C>T	2	0	0	Br-sing	SNP				0.153846
82	153925_AT>A	2	0	0	Br-sing	INDEL				0.153846
83	156072_A>C	2	0	0	Br-sing	SNP				0.128205
84	158308_C>T	1	2	0	Br MO	SNP					0.236842			0.25
85	163655_G>A	1	2	2	Common	SNP					0.0561555		0.0542224							0.0607143			0.0537149
86	164259_T>G	1	1	0	Br-sing	SNP					0.0506156
87	164264_A>T	1	1	0	Br-sing	SNP					0.084724
88	164269_ACATA>GTGGTAAGAC	1	1	0	Br-sing	INDEL					0.0522727
89	164269_AC>GTGGTAA	1	1	0	MO-sing	INDEL							0.0824167
90	164270_C>A	1	1	0	MO-sing	SNP							0.0635036
91	164271_A>G	1	2	2	MO Th	SNP							0.056902				0.0613079	0.0514786			0.0640244						0.0668896
92	164272_T>A	1	2	2	MO Th	SNP							0.0745474				0.0613079	0.0628445			0.0878788						0.0771812
93	164273_A>C	1	2	1	MO	SNP							0.0698355				0.0545101	0.0821459
94	168160_A>AT	1	1	1	MO	INDEL							0.0708556					0.0573372
95	168225_TA>T	1	1	1	MO	INDEL							0.0708556					0.0696938
96	168284_CA>C	1	3	1	MO	INDEL							0.0879265	0.132174	0.0953737			0.0789809
97	168523_AC>A	1	4	1	MO	INDEL						0.0683128	0.0593103	0.0793358	0.061756			0.0507545
98	168523_AC>ACCC	1	3	8	MO Th	INDEL							0.0640925	0.0513919			0.0539761		0.0504613	0.0565749	0.0647204	0.057132	0.0593089	0.0536204	0.0580614	0.0696508	0.0682493
99	168588_G>T	1	1	5	MO Th	SNP							0.059317								0.0574385	0.0509653	0.0511749		0.0537313	0.0614102	0.0602897
100	168602_A>C	1	3	5	MO Th	SNP							0.080402		0.0633803		0.0666667		0.0887372			0.101562		0.0686275	0.115756	0.093985	0.0522388
101	168713_A>C	1	1	0	MO-sing	SNP						0.0619469
102	168745_A>C	1	1	0	MO-sing	SNP						0.057601
103	168746_A>C	1	1	0	MO-sing	SNP						0.0703485
104	168747_A>C	1	1	0	MO-sing	SNP						0.0662839
105	168749_A>C	1	1	0	MO-sing	SNP						0.303529
106	168821_TA>TT	1	1	0	MO-sing	SNP						0.304925
107	169839_T>C	1	1	0	MO-sing	SNP						0.311626
108	169855_A>C	1	1	0	MO-sing	SNP						0.307729
109	169856_A>C	1	1	0	MO-sing	SNP						0.0693448
110	169860_T>G	1	1	0	MO-sing	SNP						0.0596356
111	169861_T>G	1	1	0	MO-sing	SNP						0.196381
112	170211_A>C	1	1	0	MO-sing	SNP								0.0505226
113	170220_A>C	1	1	0	MO-sing	SNP								0.222527
114	170224_A>C	1	1	0	MO-sing	SNP								0.0628655
115	170224_A>T	1	1	0	MO-sing	SNP								0.0822123
116	170230_T>C	1	1	0	MO-sing	SNP								0.08646
117	170230_T>G	1	1	0	MO-sing	SNP								0.286853
118	170231_T>C	1	1	0	MO-sing	SNP								0.134417
119	170231_T>G	1	1	0	MO-sing	SNP								0.132376
120	170236_C>G	1	1	0	MO-sing	SNP								0.112054
121	170237_C>G	1	1	0	MO-sing	SNP								0.103918
122	170238_C>G	1	1	0	MO-sing	SNP								0.152256
123	170245_T>G	1	1	0	MO-sing	SNP								0.255198
124	170295_GT>G	1	1	0	MO-sing	SNP								0.233645
125	170409_G>A	1	1	0	MO-sing	SNP								0.218143
126	170872_A>C	1	1	0	MO-sing	SNP								0.204159
127	171322_G>A	1	1	0	MO-sing	SNP								0.246296
128	171579_A>T	1	1	0	MO-sing	SNP								0.0842607
129	171582_A>T	1	1	0	MO-sing	SNP								0.244344
130	171585_T>G	1	1	0	MO-sing	SNP								0.24626
131	171585_T>TG	1	1	0	MO-sing	SNP								0.249398
132	171590_A>T	1	1	0	MO-sing	SNP								0.426531
133	171593_A>T	1	1	0	MO-sing	SNP								0.438776
134	171594_T>G	1	1	0	MO-sing	SNP								0.0524297
135	171600_A>T	1	1	0	MO-sing	SNP								0.0549133
136	171600_A>G	1	1	0	MO-sing	SNP								0.0501931
137	171603_T>G	1	2	0	MO	SNP								0.229457		0.0503597
138	171604_G>T	1	1	0	MO-sing	SNP								0.252125
139	171605_T>G	1	1	0	MO-sing	SNP								0.187919
140	171605_TT>GG	1	1	0	MO-sing	MNP								0.36689
141	171605_TT>TG	1	1	0	MO-sing	MNP								0.170022
142	171606_T>G	1	1	0	MO-sing	SNP								0.221325
143	171611_A>G	1	1	0	MO-sing	SNP								0.25067
144	171611_A>T	1	1	1	MO Th	SNP								0.235372					0.203363
145	171612_G>T	1	1	0	MO-sing	SNP								0.267349
146	171614_T>G	1	1	0	MO-sing	SNP								0.226902
147	171614_TGGGGGGGGGC>TGGGGGGGGA	1	1	0	MO-sing	INDEL								0.264151
148	171614_TGGGGGGGGGC>TGGGGGGGGGGA	1	1	0	MO-sing	INDEL								0.257631
149	171614_TGGGGGGGGGC>GGGGGGGGGGA	1	1	0	MO-sing	INDEL								0.262267
150	171614_TGGGGGGGGGC>TGGGGGGGA	1	1	0	MO-sing	INDEL								0.3
151	171614_TGGGGGGGGGC>TGGGGGGGGGGC	1	1	0	MO-sing	INDEL									0.0515464
152	171614_TGGGGGGGGGC>GGGGGGGGGGC	1	1	1	MO	INDEL									0.0612245			0.0512821
153	171614_T>TG	1	1	0	MO-sing	INDEL									0.176375
154	171614_T>TGG	1	1	0	MO-sing	INDEL									0.0641073
155	171614_T>TGGG	1	1	0	MO-sing	INDEL									0.0967447
156	171614_TG>T	1	1	0	MO-sing	INDEL									0.060466
157	171614_TG>GG	1	1	1	MO	MNP									0.0530826			0.0506728
158	173138_A>C	1	1	0	MO-sing	SNP									0.0881935
159	173146_T>G	1	1	0	MO-sing	SNP									0.0637297
160	173206_T>G	1	2	0	MO	SNP									0.0708333		0.0687661
161	173238_A>AC	1	1	0	MO-sing	INDEL										0.0501672
162	173298_TG>TGG	1	2	0	MO	OTHER										0.118351	0.0734694
163	175116_G>A	1	1	1	MO	SNP										0.0530504		0.330795
164	175349_GA>G	1	1	1	MO	INDEL										0.401857		0.211422
165	175544_TG>T	1	1	0	MO-sing	INDEL										0.0742706
166	175663_A>AT	1	1	0	MO-sing	INDEL											0.0858653
167	176072_T>G	1	1	0	MO-sing	SNP											0.0675147
168	177115_AGTT>A	1	1	0	MO-sing	INDEL											0.0799859
169	177122_GTTG>GTTA	1	1	0	MO-sing	MNP											0.0816624
170	177353_T>G	1	1	0	MO-sing	SNP											0.0747831
171	177429_A>C	1	1	0	MO-sing	SNP											0.0814815
172	178874_T>TAA	1	1	0	MO-sing	INDEL											0.0725911
173	178960_A>C	1	1	0	MO-sing	SNP											0.0707299
174	182905_A>ATCGGATGTT	1	0	1	MO-sing	INDEL												0.276803
175	182909_A>C	1	0	1	Th-sing	SNP													0.0606061
176	182911_A>G	1	0	2	Th	SNP													0.0814701		0.370082
177	182912_A>C	1	0	1	Th-sing	SNP													0.051144
178	182916_T>A	1	0	7	Th	SNP													0.0732501		0.0739726	0.0678571	0.0818713	0.071831	0.0820683	0.0906817	0.0866261
179	182918_C>A	1	0	1	Th-sing	SNP													0.0943763
180	186042_A>AT	1	0	1	Th-sing	INDEL													0.320053
181	186271_A>AACATCCGATTGTGAAATGCGCAC	1	0	1	Th-sing	INDEL													0.0697999
182	186271_A>AACATCCGATTGTGAAATGCGC	1	0	1	Th-sing	INDEL															0.0786707
183	186272_A>ACATCCGATTGTGAAATGCGCA	1	0	1	Th-sing	INDEL															0.0512101
184	186272_A>ACATCCGATTGTGAAATGCGCACA	1	0	1	Th-sing	INDEL															0.341524
185	186272_A>ACATCCGATTGTGAAATGCG	1	0	1	Th-sing	INDEL															0.0507392
186	186274_ATCC>GTGA	1	0	3	Th	MNP															0.0584615				0.0653105	0.0781726	0.0630531
187	186274_ATCC>TTGT	1	0	1	Th-sing	MNP															0.1
188	186274_ATCC>TCCG	1	0	1	Th-sing	MNP															0.4
189	186274_ATCC>ACAC	1	0	1	Th-sing	MNP															0.125
190	186274_ATCC>ATTG	1	0	1	Th-sing	MNP															0.111111
191	186274_ATCC>GCAC	1	0	1	Th-sing	MNP															0.126984
192	186274_ATCC>GCGC	1	0	1	Th-sing	MNP															0.0634921
193	186274_ATCC>ATGC	1	0	1	Th-sing	MNP															0.0793651
194	186275_TCC>GCG	1	0	1	Th-sing	MNP															0.119048
195	186275_TCC>TGA	1	0	1	Th-sing	MNP															0.0714286
196	186275_TCC>TTG	1	0	1	Th-sing	MNP															0.0714286
197	186275_TCC>CAC	1	0	1	Th-sing	MNP															0.0555556
198	186275_TCC>GAA	1	0	1	Th-sing	MNP																	0.172103
199	186276_C>CCGATTGTGAAATGCGCACACA	1	0	1	Th-sing	INDEL																	0.116667
200	186276_C>CCGATTGTGAAATGCGCACA	1	0	1	Th-sing	INDEL																	0.0813953
201	186276_C>CCGATTGTGAAATGCGCACACATC	1	0	1	Th-sing	INDEL																	0.0697674
202	186276_CC>TG	1	0	1	Th-sing	MNP																	0.116279
203	186276_CC>GA	1	0	1	Th-sing	MNP																	0.186047
204	186276_CC>AC	1	0	1	Th-sing	MNP																	0.0697674
205	186277_C>A	1	0	1	Th-sing	SNP																		0.0731508
206	186277_C>G	1	0	0	Th-sing	SNP																					0.338072
207	186277_C>T	1	0	0	Th-sing	SNP																					0.340891
208	186277_C>CGATTG	1	0	0	Th-sing	INDEL																					0.349727

### Sheet: Allelic variations
List and nature of allelic variations for the same position on the A-genome.
Lane #	UniqueID
1	96930_C>A
2	96930_C>G
3	164269_ACATA>GTGGTAAGAC
4	164269_AC>GTGGTAA
5	168523_AC>A
6	168523_AC>ACCC
7	170224_A>C
8	170224_A>T
9	170230_T>C
10	170230_T>G
11	170231_T>C
12	170231_T>G
13	171585_T>G
14	171585_T>TG
15	171600_A>T
16	171600_A>G
17	171605_T>G
18	171605_TT>GG
19	171605_TT>TG
20	171611_A>G
21	171611_A>T
22	171614_T>G
23	171614_TGGGGGGGGGC>TGGGGGGGGA
24	171614_TGGGGGGGGGC>TGGGGGGGGGGA
25	171614_TGGGGGGGGGC>GGGGGGGGGGA
26	171614_TGGGGGGGGGC>TGGGGGGGA
27	171614_TGGGGGGGGGC>TGGGGGGGGGGC
28	171614_TGGGGGGGGGC>GGGGGGGGGGC
29	171614_T>TG
30	171614_T>TGG
31	171614_T>TGGG
32	171614_TG>T
33	171614_TG>GG
34	186271_A>AACATCCGATTGTGAAATGCGCAC
35	186271_A>AACATCCGATTGTGAAATGCGC
36	186272_A>ACATCCGATTGTGAAATGCGCA
37	186272_A>ACATCCGATTGTGAAATGCGCACA
38	186272_A>ACATCCGATTGTGAAATGCG
39	186274_ATCC>GTGA
40	186274_ATCC>TTGT
41	186274_ATCC>TCCG
42	186274_ATCC>ACAC
43	186274_ATCC>ATTG
44	186274_ATCC>GCAC
45	186274_ATCC>GCGC
46	186274_ATCC>ATGC
47	186275_TCC>GCG
48	186275_TCC>TGA
49	186275_TCC>TTG
50	186275_TCC>CAC
51	186275_TCC>GAA
52	186276_C>CCGATTGTGAAATGCGCACACA
53	186276_C>CCGATTGTGAAATGCGCACA
54	186276_C>CCGATTGTGAAATGCGCACACATC
55	186276_CC>TG
56	186276_CC>GA
57	186276_CC>AC
58	186277_C>A
59	186277_C>G
60	186277_C>T
61	186277_C>CGATTG

### Sheet: Fig4B_data
Variants distribution between the 3 farming areas
	Variant number	Variant % of total
Brest	88	0.423077
Marennes-Oléron	144	0.692308
Thau	98	0.471154
Shared by at least 2 Farming areas	71	0.341346
Shared by the 3 Farming areas	51	0.245192
		Common to all individuals of the farming area		Present in only one individual
	Variants specific to the farming area	number	%	number	%
Brest	23	0	0	17	0.73913
Marennes-Oléron	80	0	0	68	0.85
Thau	34	0	0	31	0.911765

### Sheet: Predicted coding effects
Predicted coding effects of the 208 minor variation. The puttative "function/family/domain" of the proteins encoded by the ORFs were attributted according to Burioli et al. 2017 for ORF-1 to ORF-124 and Xia et al. 2015 (10.1186/s12985-015-0334-0) or Bai et al. 2018 (10.1016/j.virol.2018.09.026 ) for ORF-125 to ORF-127.
Unique_ID	ORF	Effect	Impact	Function/family/domain
2_T>A	ORF6	missense_variant&splice_region_variant	MODERATE	unknown
9_A>T	ORF6	missense_variant	MODERATE	unknown
14_T>G	ORF6	synonymous_variant	LOW	unknown
15_A>C	ORF6	missense_variant	MODERATE	unknown
17_C>T	ORF6	missense_variant	MODERATE	unknown
3531_C>T	ORF7	synonymous_variant	LOW	component of helicase/primase complex,
4927_AT>A	intergenic	upstream_gene_variant	MODIFIER
10253_A>C	ORF11	synonymous_variant	LOW	unknown
12598_C>T	intergenic	upstream_gene_variant	MODIFIER
14680_C>T	ORF16	missense_variant	MODERATE	membrane protein
14683_G>GT	ORF16	frameshift_variant	HIGH	membrane protein
22113_G>A	ORF22	synonymous_variant	LOW	transmembrane protein, 1 helix
23599_G>A	ORF22	missense_variant	MODERATE	transmembrane protein, 1 helix
24774_G>A	ORF22	synonymous_variant	LOW	transmembrane protein, 1 helix
26616_C>T	ORF22	synonymous_variant	LOW	transmembrane protein, 1 helix
26762_C>CA	intergenic	downstream_gene_variant	MODIFIER
26842_C>T	intergenic	downstream_gene_variant	MODIFIER
30032_G>A	ORF23	synonymous_variant	LOW	unknown
30507_C>T	ORF23	missense_variant	MODERATE	unknown
32456_C>T	ORF25	missense_variant	MODERATE	transmembrane glycoprotein, 1 helix
33653_G>A	ORF26	missense_variant	MODERATE	unknown
34173_G>A	ORF27	synonymous_variant	LOW	dUTPase-like
39112_T>G	ORF31	missense_variant	MODERATE	unknown
43337_C>T	ORF35	missense_variant	MODERATE	unknown
44081_G>GT	intergenic	upstream_gene_variant	MODIFIER
46593_T>G	intergenic	upstream_gene_variant	MODIFIER
54290_A>AC	ORF127	frameshift_variant	HIGH	unknown
54290_A>ACCCC	ORF127	frameshift_variant	HIGH	unknown
60885_G>A	ORF47	synonymous_variant	LOW	unknown
61615_G>A	ORF49	synonymous_variant	LOW	unknown
61814_G>A	ORF49	missense_variant	MODERATE	unknown
62667_G>A	ORF49	missense_variant	MODERATE	unknown
62900_G>A	ORF49	missense_variant	MODERATE	unknown
64070_A>C	ORF49	missense_variant	MODERATE	unknown
65086_T>G	intergenic	downstream_gene_variant	MODIFIER
65087_C>G	intergenic	downstream_gene_variant	MODIFIER
65088_T>G	intergenic	downstream_gene_variant	MODIFIER
65125_A>C	intergenic	downstream_gene_variant	MODIFIER
65126_G>C	intergenic	downstream_gene_variant	MODIFIER
65127_A>C	intergenic	downstream_gene_variant	MODIFIER
65446_G>A	intergenic	downstream_gene_variant	MODIFIER
65635_C>CT	intergenic	downstream_gene_variant	MODIFIER
66235_C>T	intergenic	upstream_gene_variant	MODIFIER
70561_A>C	ORF51	missense_variant	MODERATE	Ribonucleotide reductase large subunit
70992_T>A	ORF52	synonymous_variant	LOW	unknown
73477_G>A	ORF54	missense_variant	MODERATE	transmembrane glycoprotein, 1 helix
75419_C>CA	intergenic	upstream_gene_variant	MODIFIER
86319_C>T	ORF64	missense_variant	MODERATE	RNA-ligase_T4 phage
87363_C>T	ORF64	missense_variant	MODERATE	RNA-ligase_T4 phage
87869_C>T	ORF65.2	synonymous_variant	LOW	secreted
88681_C>T	ORF65.2	missense_variant	MODERATE	secreted
95209_C>CT	intergenic	upstream_gene_variant	MODIFIER
96930_C>A	ORF68	missense_variant	MODERATE	transmembrane protein, 1 helix
96930_C>G	ORF68	missense_variant	MODERATE	transmembrane protein, 1 helix
96933_G>T	ORF68	stop_gained	HIGH	transmembrane protein, 1 helix
96937_T>A	ORF68	missense_variant	MODERATE	transmembrane protein, 1 helix
96941_C>A	ORF68	missense_variant	MODERATE	transmembrane protein, 1 helix
96965_T>G	ORF68	synonymous_variant	LOW	transmembrane protein, 1 helix
96975_T>A	ORF68	missense_variant	MODERATE	transmembrane protein, 1 helix
96984_T>G	ORF68	missense_variant	MODERATE	transmembrane protein, 1 helix
97103_C>A	ORF68	missense_variant	MODERATE	transmembrane protein, 1 helix
97110_C>A	ORF68	synonymous_variant	LOW	transmembrane protein, 1 helix
102281_G>A	ORF73.1	missense_variant	MODERATE	White spot syndrome virus (WSSV),
105211_T>G	intergenic	upstream_gene_variant	MODIFIER	Orf116/126, C-terminal
106562_A>C	ORF76	missense_variant	MODERATE	unknown
107562_C>T	ORF76	missense_variant	MODERATE	unknown
108087_G>A	intergenic	upstream_gene_variant	MODIFIER
113475_G>A	ORF78	synonymous_variant	LOW	unknown
117890_TA>T	ORF82	frameshift_variant	HIGH	unknown
119554_T>G	ORF85	missense_variant	MODERATE	unknown
120350_C>T	ORF85	synonymous_variant	LOW	unknown
123147_A>C	ORF88	missense_variant	MODERATE	transmembrane glycoprotein, 1 helix
133085_G>A	intergenic	upstream_gene_variant	MODIFIER
135462_T>G	intergenic	upstream_gene_variant	MODIFIER
136409_G>A	ORF99	missense_variant	MODERATE	BIR repeat
138983_C>T	ORF100	synonymous_variant	LOW	Catalytic subunit DNA polymerase, family B
147883_A>C	ORF104	missense_variant	MODERATE	unknown
150351_C>T	ORF104	synonymous_variant	LOW	unknown
150911_AT>A	ORF105.4	frameshift_variant	HIGH	unknown
152759_A>ACTC	ORF106	inframe_insertion	MODERATE	Zinc-finger, Ring type, BIR domain
153144_C>T	ORF106	missense_variant	MODERATE	Zinc-finger, Ring type, BIR domain
153925_AT>A	intergenic	upstream_gene_variant	MODIFIER
156072_A>C	ORF107	missense_variant	MODERATE	unknown
158308_C>T	ORF109	synonymous_variant	LOW	Large subunit DNA-packing terminase
163655_G>A	ORF113	missense_variant	MODERATE	unknown
164259_T>G	intergenic	upstream_gene_variant	MODIFIER
164264_A>T	intergenic	upstream_gene_variant	MODIFIER
164269_ACATA>GTGGTAAGAC	intergenic	frameshift_variant&start_lost&initiator_codon_variant	HIGH
164269_AC>GTGGTAA	intergenic	upstream_gene_variant	MODIFIER
164270_C>A	intergenic	upstream_gene_variant	MODIFIER
164271_A>G	intergenic	upstream_gene_variant	MODIFIER
164272_T>A	intergenic	upstream_gene_variant	MODIFIER
164273_A>C	ORF6	initiator_codon_variant	LOW	unknown
168160_A>AT	intergenic	upstream_gene_variant	MODIFIER
168225_TA>T	intergenic	upstream_gene_variant	MODIFIER
168284_CA>C	intergenic	upstream_gene_variant	MODIFIER
168523_AC>A	intergenic	upstream_gene_variant	MODIFIER
168523_AC>ACCC	intergenic	upstream_gene_variant	MODIFIER
168588_G>T	intergenic	upstream_gene_variant	MODIFIER
168602_A>C	intergenic	upstream_gene_variant	MODIFIER
168713_A>C	intergenic	upstream_gene_variant	MODIFIER
168745_A>C	intergenic	upstream_gene_variant	MODIFIER
168746_A>C	intergenic	upstream_gene_variant	MODIFIER
168747_A>C	intergenic	upstream_gene_variant	MODIFIER
168749_A>C	intergenic	upstream_gene_variant	MODIFIER
168821_TA>TT	intergenic	upstream_gene_variant	MODIFIER
169839_T>C	intergenic	upstream_gene_variant	MODIFIER
169855_A>C	intergenic	upstream_gene_variant	MODIFIER
169856_A>C	intergenic	upstream_gene_variant	MODIFIER
169860_T>G	intergenic	upstream_gene_variant	MODIFIER
169861_T>G	intergenic	upstream_gene_variant	MODIFIER
170211_A>C	intergenic	upstream_gene_variant	MODIFIER
170220_A>C	intergenic	upstream_gene_variant	MODIFIER
170224_A>C	intergenic	upstream_gene_variant	MODIFIER
170224_A>T	intergenic	upstream_gene_variant	MODIFIER
170230_T>C	intergenic	upstream_gene_variant	MODIFIER
170230_T>G	intergenic	upstream_gene_variant	MODIFIER
170231_T>C	intergenic	upstream_gene_variant	MODIFIER
170231_T>G	intergenic	upstream_gene_variant	MODIFIER
170236_C>G	intergenic	upstream_gene_variant	MODIFIER
170237_C>G	intergenic	upstream_gene_variant	MODIFIER
170238_C>G	intergenic	upstream_gene_variant	MODIFIER
170245_T>G	intergenic	upstream_gene_variant	MODIFIER
170295_GT>G	intergenic	upstream_gene_variant	MODIFIER
170409_G>A	intergenic	upstream_gene_variant	MODIFIER
170872_A>C	ORF2	missense_variant	MODERATE	unknown
171322_G>A	ORF1	missense_variant	MODERATE	unknown
171579_A>T	intergenic	upstream_gene_variant	MODIFIER
171582_A>T	intergenic	upstream_gene_variant	MODIFIER
171585_T>G	intergenic	upstream_gene_variant	MODIFIER
171585_T>TG	intergenic	upstream_gene_variant	MODIFIER
171590_A>T	intergenic	upstream_gene_variant	MODIFIER
171593_A>T	intergenic	upstream_gene_variant	MODIFIER
171594_T>G	intergenic	upstream_gene_variant	MODIFIER
171600_A>T	intergenic	upstream_gene_variant	MODIFIER
171600_A>G	intergenic	upstream_gene_variant	MODIFIER
171603_T>G	intergenic	upstream_gene_variant	MODIFIER
171604_G>T	intergenic	upstream_gene_variant	MODIFIER
171605_T>G	intergenic	upstream_gene_variant	MODIFIER
171605_TT>GG	intergenic	upstream_gene_variant	MODIFIER
171605_TT>TG	intergenic	upstream_gene_variant	MODIFIER
171606_T>G	intergenic	upstream_gene_variant	MODIFIER
171611_A>G	intergenic	upstream_gene_variant	MODIFIER
171611_A>T	intergenic	upstream_gene_variant	MODIFIER
171612_G>T	intergenic	upstream_gene_variant	MODIFIER
171614_T>G	intergenic	upstream_gene_variant	MODIFIER
171614_TGGGGGGGGGC>TGGGGGGGGA	intergenic	upstream_gene_variant	MODIFIER
171614_TGGGGGGGGGC>TGGGGGGGGGGA	intergenic	upstream_gene_variant	MODIFIER
171614_TGGGGGGGGGC>GGGGGGGGGGA	intergenic	upstream_gene_variant	MODIFIER
171614_TGGGGGGGGGC>TGGGGGGGA	intergenic	upstream_gene_variant	MODIFIER
171614_TGGGGGGGGGC>TGGGGGGGGGGC	intergenic	upstream_gene_variant	MODIFIER
171614_TGGGGGGGGGC>GGGGGGGGGGC	intergenic	upstream_gene_variant	MODIFIER
171614_T>TG	intergenic	upstream_gene_variant	MODIFIER
171614_T>TGG	intergenic	upstream_gene_variant	MODIFIER
171614_T>TGGG	intergenic	upstream_gene_variant	MODIFIER
171614_TG>T	intergenic	upstream_gene_variant	MODIFIER
171614_TG>GG	intergenic	upstream_gene_variant	MODIFIER
173138_A>C	intergenic	upstream_gene_variant	MODIFIER
173146_T>G	intergenic	upstream_gene_variant	MODIFIER
173206_T>G	intergenic	upstream_gene_variant	MODIFIER
173238_A>AC	intergenic	upstream_gene_variant	MODIFIER
173298_TG>TGG	intergenic	upstream_gene_variant	MODIFIER
175116_G>A	intergenic	upstream_gene_variant	MODIFIER
175349_GA>G	intergenic	upstream_gene_variant	MODIFIER
175544_TG>T	intergenic	upstream_gene_variant	MODIFIER
175663_A>AT	intergenic	upstream_gene_variant	MODIFIER
176072_T>G	ORF117	missense_variant	MODERATE	Zinc-finger, Ring type
177115_AGTT>A	ORF118	inframe_deletion	MODERATE	Zinc-finger, Ring type
177122_GTTG>GTTA	ORF118	synonymous_variant	LOW	Zinc-finger, Ring type
177353_T>G	ORF118	missense_variant	MODERATE	Zinc-finger, Ring type
177429_A>C	ORF118	missense_variant	MODERATE	Zinc-finger, Ring type
178874_T>TAA	intergenic	upstream_gene_variant	MODIFIER
178960_A>C	intergenic	upstream_gene_variant	MODIFIER
182905_A>ATCGGATGTT	intergenic	upstream_gene_variant	MODIFIER
182909_A>C	intergenic	upstream_gene_variant	MODIFIER
182911_A>G	intergenic	upstream_gene_variant	MODIFIER
182912_A>C	intergenic	upstream_gene_variant	MODIFIER
182916_T>A	intergenic	upstream_gene_variant	MODIFIER
182918_C>A	intergenic	upstream_gene_variant	MODIFIER
186042_A>AT	ORF124	frameshift_variant&start_lost	HIGH	unknown
186271_A>AACATCCGATTGTGAAATGCGCAC	intergenic	upstream_gene_variant	MODIFIER
186271_A>AACATCCGATTGTGAAATGCGC	intergenic	upstream_gene_variant	MODIFIER
186272_A>ACATCCGATTGTGAAATGCGCA	intergenic	upstream_gene_variant	MODIFIER
186272_A>ACATCCGATTGTGAAATGCGCACA	intergenic	upstream_gene_variant	MODIFIER
186272_A>ACATCCGATTGTGAAATGCG	intergenic	upstream_gene_variant	MODIFIER
186274_ATCC>GTGA	intergenic	upstream_gene_variant	MODIFIER
186274_ATCC>TTGT	intergenic	upstream_gene_variant	MODIFIER
186274_ATCC>TCCG	intergenic	upstream_gene_variant	MODIFIER
186274_ATCC>ACAC	intergenic	upstream_gene_variant	MODIFIER
186274_ATCC>ATTG	intergenic	upstream_gene_variant	MODIFIER
186274_ATCC>GCAC	intergenic	upstream_gene_variant	MODIFIER
186274_ATCC>GCGC	intergenic	upstream_gene_variant	MODIFIER
186274_ATCC>ATGC	intergenic	upstream_gene_variant	MODIFIER
186275_TCC>GCG	intergenic	upstream_gene_variant	MODIFIER
186275_TCC>TGA	intergenic	upstream_gene_variant	MODIFIER
186275_TCC>TTG	intergenic	upstream_gene_variant	MODIFIER
186275_TCC>CAC	intergenic	upstream_gene_variant	MODIFIER
186275_TCC>GAA	intergenic	upstream_gene_variant	MODIFIER
186276_C>CCGATTGTGAAATGCGCACACA	intergenic	upstream_gene_variant	MODIFIER
186276_C>CCGATTGTGAAATGCGCACA	intergenic	upstream_gene_variant	MODIFIER
186276_C>CCGATTGTGAAATGCGCACACATC	intergenic	upstream_gene_variant	MODIFIER
186276_CC>TG	intergenic	upstream_gene_variant	MODIFIER
186276_CC>GA	intergenic	upstream_gene_variant	MODIFIER
186276_CC>AC	intergenic	upstream_gene_variant	MODIFIER
186277_C>A	intergenic	upstream_gene_variant	MODIFIER
186277_C>G	intergenic	upstream_gene_variant	MODIFIER
186277_C>T	intergenic	upstream_gene_variant	MODIFIER
186277_C>CGATTG	intergenic	feature_elongation	MODIFIER
