## Supplementary table 5 for "Genetic diversity and connectivity of the Ostreid herpesvirus 1 populations in France: a first attempt to phylogeographic inference for a marine mollusc disease"

### Sheet: Feuil1
Table S5: Distribution of the 132 variants that had a frequency below or above 50% according to the sample.
Lane #	UniqueID	Br ind2	Br ind4	Br ind6	Br ind9	Br ind10	Mo ind1	Mo ind3	Mo ind4	Mo ind7	Mo ind8	Mo ind9	Mo ind10	Th ind1	Th ind3	Th ind4	Th ind5	Th ind6	Th ind7	Th ind8	Th ind9	Th ind10
1	65412_C>T	0.0668648	0.995402	0.99902	0.996528	0.995528	0	0	0.0679068	0	0	0	0	0	0	0	0	0	0	0	0	0
2	65610_C>T	0.992674	0.990455	0.984064	0.991283	0.995847	0	0.240363	0.990615	0	0	0	0.924253	0	0	0	0	0	0	0	0	0
3	66088_C>T	0.99647	0.995046	0.995316	0.994865	0.995066	0	0.212944	0.99668	0	0	0	0.912763	0	0	0	0	0	0	0	0	0
4	83084_C>T	0.994845	0.99602	0.996973	0.995408	0.995687	0	0.241055	0.992401	0	0	0	0.932904	0	0	0	0	0	0	0	0	0
5	89214_T>C	0.995585	0.99689	0.998122	0.998901	0.992133	0	0.279933	0.995338	0	0	0	0.923225	0	0	0	0	0	0	0	0	0
6	90583_T>C	0.992587	0.989505	0.988403	0.990857	0.994758	0	0.272315	0.991806	0	0	0	0.91224	0	0	0	0	0	0	0	0	0
7	93305_C>A	0.996894	0.994492	0.994575	0.991898	0.992293	0	0.245409	0.996444	0	0	0	0.9305	0	0	0	0	0	0	0	0	0
8	96546_T>A	0.991798	0.993878	0.991143	0.987891	0.99641	0	0.253201	0.992709	0	0	0	0.933303	0	0	0	0	0	0	0	0	0
9	102762_G>A	0.995907	0.994075	0.992579	0.993555	0.993457	0	0.243346	0.99128	0	0	0	0.948529	0	0	0	0	0	0	0	0	0
10	102964_A>G	0.992297	0.995488	0.998192	0.99477	0.994914	0	0.248239	0.994348	0	0	0	0.930563	0	0	0	0	0	0	0	0	0
11	112671_A>G	0.994273	0.995683	0.992537	0.995595	0.995087	0	0.214286	0.995056	0	0	0	0.941986	0	0	0	0	0	0	0	0	0
12	121340_G>A	0.0644728	0.99393	0.994224	0.996483	0.995429	0	0	0	0	0	0	0	0	0	0	0	0	0	0	0	0
13	123695_G>A	0.995614	0.99743	0.99545	0.996656	0.994124	0	0.259027	0.995014	0	0	0	0.932756	0	0	0	0	0	0	0	0	0
14	126120_A>G	0.997323	0.997603	0.995215	0.997897	0.997192	0	0.26105	0.987893	0	0	0	0.929113	0	0	0	0	0	0	0	0	0
15	132929_A>G	0.995225	0.991743	0.994073	0.995423	0.993555	0	0.288998	0.994351	0	0	0	0.937255	0	0	0	0	0	0	0	0	0
16	134312_C>T	0.99444	0.994395	0.989564	0.996568	0.994418	0	0.234114	0.993076	0	0	0	0.93439	0	0	0	0	0	0	0	0	0
17	135129_G>A	0.991422	0.994427	0.988235	0.995889	0.990164	0	0.248355	0.993015	0	0	0	0.935345	0	0	0	0	0	0	0	0	0
18	136719_C>T	0.994709	0.995187	0.992481	0.992821	0.993655	0	0.261364	0.991203	0	0	0	0.938232	0	0	0	0	0	0	0	0	0
19	137354_G>A	0.998597	0.996317	0.996537	0.997955	0.994023	0	0.230171	0.995831	0	0	0	0.944035	0	0	0	0	0	0	0	0	0
20	141801_G>A	0.98787	0.990325	0.988992	0.993555	0.99115	0	0.257053	0.991535	0	0	0	0.943826	0	0	0	0	0	0	0	0	0
21	145727_A>G	0.99348	0.992015	0.994652	0.992638	0.995524	0	0.262868	0.990995	0	0	0	0.939072	0	0	0	0	0	0	0	0	0
22	145880_G>A	0.988547	0.989117	0.991438	0.995604	0.991271	0	0.23511	0.989186	0	0	0	0.923271	0	0	0	0	0	0	0	0	0
23	145881_G>A	0.988547	0.989117	0.991438	0.995604	0.991271	0	0.23511	0.989186	0	0	0	0.923271	0	0	0	0	0	0	0	0	0
24	147915_A>G	0.991367	0.995134	0.996683	0.995781	0.9933	0	0.233393	0.992757	0	0	0	0.937619	0	0	0	0	0	0	0	0	0
25	149389_A>G	0.995021	0.995789	0.995682	0.995951	0.994083	0	0.232527	0.990857	0	0	0	0.944968	0	0	0	0	0	0	0	0	0
26	150542_T>C	0.994803	0.996493	0.994264	1	0.9948	0	0.283554	0.994144	0	0	0	0.941527	0	0	0	0	0	0	0	0	0
27	150958_A>G	0.996403	0.994991	0.995059	0.993976	0.992609	0	0.241187	0.993437	0	0	0	0.95109	0	0	0	0	0	0	0	0	0
28	151441_C>T	0.991908	0.9974	0.995652	0.996898	0.993759	0	0.243902	0.995602	0	0	0	0.943483	0	0	0	0	0	0	0	0	0
29	151512_C>T	0.995014	0.994539	0.992813	0.995408	0.994968	0	0.240618	0.992048	0	0	0	0.935641	0	0	0	0	0	0	0	0	0
30	152107_T>C	0.992736	0.995741	0.991486	0.993884	0.991861	0	0.226357	0.993071	0	0	0	0.952987	0	0	0	0	0	0	0	0	0
31	154172_G>A	0.996395	0.995751	0.994595	0.995322	0.995547	0	0.233333	0.995553	0	0	0	0.936392	0	0	0	0	0	0	0	0	0
32	155495_G>A	0.997281	0.994003	0.99742	0.999032	0.993976	0	0.243796	0.991815	0	0	0	0.9375	0	0	0	0	0	0	0	0	0
33	156515_C>A	0.993935	0.996445	0.994764	0.993355	0.995478	0	0.248408	0.992405	0	0	0	0.940877	0	0	0	0	0	0	0	0	0
34	156537_T>C	0.997344	0.995889	0.996694	0.997906	0.997643	0	0.247209	0.994158	0	0	0	0.937438	0	0	0	0	0	0	0	0	0
35	156664_G>A	0.99262	0.996345	0.987365	0.992966	0.992893	0	0.215652	0.99287	0	0	0	0.93052	0	0	0	0	0	0	0	0	0
36	156675_A>T	0.997095	0.997709	0.995425	0.99881	0.995149	0	0.212693	0.995958	0	0	0	0.937759	0	0	0	0	0	0	0	0	0
37	157054_G>A	0.997112	0.99657	0.995079	0.996328	0.995337	0	0.245645	0.995838	0	0	0	0.940476	0	0	0	0	0	0	0	0	0
38	158950_C>T	0.995165	0.993539	0.996135	0.995551	0.993384	0	0.27451	0.994504	0	0	0	0.941301	0	0	0	0	0	0	0	0	0
39	160592_T>C	0.997155	0.996748	0.997331	0.99675	0.995404	0	0.291391	0.994545	0	0	0	0.953228	0	0	0	0	0	0	0	0	0
40	164238_T>A	0.99498	0.994441	0.987516	0.998492	0.997707	0	0.236776	0.993989	0	0	0	0.931738	0	0	0	0	0	0	0	0	0
41	170416_A>C	0.993679	0.994447	0.992945	0.99351	0.994197	0	0.255356	0.995263	0	0	0	0.947413	0	0	0	0	0	0	0	0	0
42	171991_A>G	0.996914	0.996405	0.996394	0.994975	0.996381	0	0.25859	0.991634	0	0	0	0.994037	0	0	0	0	0	0	0	0	0
43	177282_T>C	0.99627	0.995774	0.994105	0.996366	0.993799	0	0.262121	0.993799	0	0	0	0.994231	0	0	0	0	0	0	0	0	0
44	182072_G>A	0.994671	0.994194	0.995255	0.996764	0.995069	0	0.253241	0.994842	0	0	0	0.995499	0	0	0	0	0	0	0	0	0
45	182827_C>T	0.996016	0.997106	0.994334	0.993559	0.993123	0	0.219481	0.99426	0	0	0	0.993254	0	0	0	0	0	0	0	0	0
46	183099_A>G	0.995046	0.997146	0.993276	0.991991	0.992913	0	0.231969	0.991405	0	0	0	0.991396	0	0	0	0	0	0	0	0	0
47	184461_T>G	0.995844	0.996412	0.996571	0.996283	0.99256	0	0.303279	0.99327	0	0	0	0.997266	0	0	0	0	0	0	0	0	0
48	186154_A>T	0.996507	0.995376	0.996314	0.995658	0.996594	0	0.272311	0.995686	0	0	0	0.997413	0	0	0	0	0	0	0	0	0
49	168753_A>C	0	0.251397	0	0.146226	0	0.21374	0	0.202046	0	0.242188	0.203279	0	0.10299	0.262376	0.655172	0.166667	0.346821	0.186364	0.87027	0.230303	0.341033
50	7206_C>T	0	0	0	0	0	0.996585	0.767559	0	0.970896	0.98619	0.99642	0.0519211	0	0	0	0	0	0	0	0	0
51	7556_G>C	0	0	0	0	0	0.994652	0.767913	0	0.954667	0.987888	0.99393	0.0578549	0	0	0	0	0	0	0	0	0
52	11323_A>T	0	0	0	0	0	0.994997	0.715064	0	0.965372	0.989462	0.992986	0.053132	0	0	0	0	0	0	0	0	0
53	12759_T>C	0	0	0	0	0	0.995053	0.761811	0	0.962025	0.988523	0.993589	0.0544135	0	0	0	0	0	0	0	0	0
54	23394_G>A	0	0	0	0	0	0.996552	0.743448	0	0.961034	0.987794	0.995467	0.0591201	0	0	0	0	0	0	0	0	0
55	23988_A>C	0	0	0	0	0	0.993838	0.776471	0	0.966214	0.98568	0.992948	0.0611035	0	0	0	0	0	0	0	0	0
56	25299_G>A	0	0	0	0	0	0.99374	0.709677	0	0.959445	0.984029	0.993751	0.0587212	0	0	0	0	0	0	0	0	0
57	26623_C>T	0	0	0	0	0	0.998448	0.735088	0	0.966222	0.989058	0.995227	0.0509844	0	0	0	0	0	0	0	0	0
58	29174_C>T	0	0	0	0	0	0.994386	0.776042	0	0.95531	0.987342	0.993676	0.0563686	0	0	0	0	0	0	0	0	0
59	29518_C>A	0	0	0	0	0	0.997406	0.724026	0	0.958264	0.98437	0.993321	0.055336	0	0	0	0	0	0	0	0	0
60	34015_C>A	0	0	0	0	0	0.996807	0.799679	0	0.952727	0.983607	0.994166	0.0655495	0	0	0	0	0	0	0	0	0
61	58422_T>A	0	0	0	0	0	0.992679	0.749304	0	0.956745	0.986859	0.994858	0.0589226	0	0	0	0	0	0	0	0	0
62	58548_A>G	0	0	0	0	0	0.996186	0.771468	0	0.957846	0.988526	0.995848	0.0685982	0	0	0	0	0	0	0	0	0
63	59413_G>A	0	0	0	0	0	0.995822	0.725373	0	0.960469	0.987423	0.993986	0.0717013	0	0	0	0	0	0	0	0	0
64	62539_G>A	0	0	0	0	0	0.99608	0.75784	0	0.968081	0.987443	0.992247	0.0656615	0	0	0	0	0	0	0	0	0
65	65003_T>A	0	0	0	0	0	0.992062	0.757576	0	0.960073	0.991046	0.998352	0.0692675	0	0	0	0	0	0	0	0	0
66	65360_A>G	0	0	0	0	0	0.949911	0.696391	0	0.913569	0.946914	0.9445	0.0618228	0	0	0	0	0	0	0	0	0
67	65361_G>A	0	0	0	0	0	0.949911	0.696391	0	0.913569	0.946914	0.9445	0.0618228	0	0	0	0	0	0	0	0	0
68	65387_G>A	0	0	0	0	0	0.995833	0.73499	0	0.962929	0.990737	0.995651	0.0706587	0	0	0	0	0	0	0	0	0
69	65739_G>A	0	0	0	0	0	0.996032	0.763573	0	0.965178	0.990336	0.993037	0.0600686	0	0	0	0	0	0	0	0	0
70	68243_G>A	0	0	0	0	0	0.994699	0.822684	0	0.970623	0.989078	0.994005	0.0567515	0	0	0	0	0	0	0	0	0
71	69746_T>C	0	0	0	0	0	0.996769	0.763393	0	0.964605	0.990666	0.995033	0.0634239	0	0	0	0	0	0	0	0	0
72	71436_G>A	0	0	0	0	0	0.995937	0.753731	0	0.968773	0.987654	0.991364	0.0651751	0	0	0	0	0	0	0	0	0
73	72593_G>A	0	0	0	0	0	0.989022	0.751814	0	0.954476	0.981429	0.988432	0.0557554	0	0	0	0	0	0	0	0	0
74	86320_G>A	0	0	0	0	0	0.995478	0.757962	0	0.974527	0.989929	0.994189	0.050282	0	0	0	0	0	0	0	0	0
75	88924_C>T	0	0	0	0	0	0.994393	0.753571	0	0.972773	0.991126	0.997158	0.0522206	0	0	0	0	0	0	0	0	0
76	117736_G>A	0	0	0	0	0	0.996442	0.733558	0	0.969833	0.987744	0.991177	0.0674814	0	0	0	0	0	0	0	0	0
77	136580_G>A	0	0	0	0	0	0.997179	0.764151	0	0.95098	0.989256	0.992423	0.0548847	0	0	0	0	0	0	0	0	0
78	138396_G>A	0	0	0	0	0	0.995279	0.765101	0	0.959253	0.984923	0.993068	0.054951	0	0	0	0	0	0	0	0	0
79	168755_C>A	0	0	0	0	0	0.63167	0	0	0	0.592417	0.613208	0	0	0.176471	0	0	0	0	0	0.0666667	0
80	168757_C>A	0	0	0	0	0	0.530021	0	0	0	0.553073	0.528345	0	0	0	0	0.0786517	0	0	0	0	0
81	170233_G>C	0	0	0	0	0	0.0708556	0	0.180328	0.122754	0	0.0775095	0	0	0	0	0	0	0	0	0	0
82	171394_G>A	0	0	0	0	0	0.994884	0.724014	0	0.949578	0.9865	0.993268	0.0596026	0	0	0	0	0	0	0	0	0
83	721_C>T	0	0	0	0	0	0	0.236842	0	0	0	0	0.996271	0	0	0	0	0	0	0	0	0
84	5982_C>T	0	0	0	0	0	0	0.253807	0	0	0	0	0.938994	0	0	0	0	0	0	0	0	0
85	12278_T>C	0	0	0	0	0	0	0.23964	0	0	0	0	0.939044	0	0	0	0	0	0	0	0	0
86	13026_G>A	0	0	0	0	0	0	0.285714	0	0	0	0	0.942277	0	0	0	0	0	0	0	0	0
87	17809_C>T	0	0	0	0	0	0	0.276455	0	0	0	0	0.932556	0	0	0	0	0	0	0	0	0
88	18256_C>T	0	0	0	0	0	0	0.196839	0	0	0	0	0.940325	0	0	0	0	0	0	0	0	0
89	29922_G>A	0	0	0	0	0	0	0.229983	0	0	0	0	0.946667	0	0	0	0	0	0	0	0	0
90	34240_A>T	0	0	0	0	0	0	0.238474	0	0	0	0	0.944444	0	0	0	0	0	0	0	0	0
91	57080_T>C	0	0	0	0	0	0	0.244444	0	0	0	0	0.933148	0.992693	0.995136	0.991803	0.994447	0.993207	0.994304	0.996438	0.993671	0.992393
92	58254_T>C	0	0	0	0	0	0	0.210134	0	0	0	0	0.926078	0.995755	0.995909	0.990168	0.995745	0.995868	0.995594	0.995814	0.99553	0.994472
93	63165_A>C	0	0	0	0	0	0	0.260638	0	0	0	0	0.932161	0	0	0	0	0	0	0	0	0
94	63734_G>A	0	0	0	0	0	0	0.246933	0	0	0	0	0.92451	0	0	0	0	0	0	0	0	0
95	65300_G>A	0	0	0	0	0	0	0.252212	0	0	0	0	0.928466	0	0	0	0	0	0	0	0	0
96	65425_C>T	0	0	0	0	0	0	0.23614	0	0	0	0	0.930399	0	0	0	0	0	0	0	0	0
97	65517_C>T	0	0	0	0	0	0	0.236264	0	0	0	0	0.92562	0	0	0	0	0	0	0	0	0
98	65541_C>T	0	0	0	0	0	0	0.24031	0	0	0	0	0.926611	0	0	0	0	0	0	0	0	0
99	65588_C>T	0	0	0	0	0	0	0.254945	0	0	0	0	0.920702	0	0	0	0	0	0	0	0	0
100	65611_C>T	0	0	0	0	0	0	0.240363	0	0	0	0	0.924253	0	0	0	0	0	0	0	0	0
101	66013_G>A	0	0	0	0	0	0	0.195446	0	0	0	0	0.905763	0	0	0	0	0	0	0	0	0
102	66049_G>A	0	0	0	0	0	0	0.193798	0	0	0	0	0.916608	0	0	0	0	0	0	0	0	0
103	70233_C>T	0	0	0	0	0	0	0.231366	0	0	0	0	0.928433	0	0	0	0	0	0	0	0	0
104	70629_G>A	0	0	0	0	0	0	0.220503	0	0	0	0	0.920377	0	0	0	0	0	0	0	0	0
105	71465_G>A	0	0	0	0	0	0	0.244204	0	0	0	0	0.932015	0	0	0	0	0	0	0	0	0
106	73629_G>A	0	0	0	0	0	0	0.204769	0	0	0	0	0.934484	0	0	0	0	0	0	0	0	0
107	79093_G>A	0	0	0	0	0	0	0.213037	0	0	0	0	0.940416	0	0	0	0	0	0	0	0	0
108	84671_A>G	0	0	0	0	0	0	0.234076	0	0	0	0	0.935584	0	0	0	0	0	0	0	0	0
109	86250_C>T	0	0	0	0	0	0	0.26729	0	0	0	0	0.935853	0	0	0	0	0	0	0	0	0
110	118441_T>G	0	0	0	0	0	0	0.252019	0	0	0	0	0.934975	0	0	0	0	0	0	0	0	0
111	131474_T>C	0	0	0	0	0	0	0.232441	0	0	0	0	0.935037	0	0	0	0	0	0	0	0	0
112	133162_C>T	0	0	0	0	0	0	0.275463	0	0	0	0	0.943228	0	0	0	0	0	0	0	0	0
113	149755_A>T	0	0	0	0	0	0	0.234375	0	0	0	0	0.952297	0	0	0	0	0	0	0	0	0
114	152254_C>T	0	0	0	0	0	0	0.211849	0	0	0	0	0.937365	0	0	0	0	0	0	0	0	0
115	152727_C>T	0	0	0	0	0	0	0.268371	0	0	0	0	0.938437	0	0	0	0	0	0	0	0	0
116	153304_C>T	0	0	0	0	0	0	0.246875	0	0	0	0	0.940953	0	0	0	0	0	0	0	0	0
117	155012_G>A	0	0	0	0	0	0	0.240506	0	0	0	0	0.946752	0	0	0	0	0	0	0	0	0
118	159127_G>A	0	0	0	0	0	0	0.279221	0	0	0	0	0.942773	0	0	0	0	0	0	0	0	0
119	159289_G>A	0	0	0	0	0	0	0.254457	0	0	0	0	0.94363	0	0	0	0	0	0	0	0	0
120	160774_C>T	0	0	0	0	0	0	0.272232	0	0	0	0	0.944635	0	0	0	0	0	0	0	0	0
121	160886_G>A	0	0	0	0	0	0	0.211957	0	0	0	0	0.942175	0	0	0	0	0	0	0	0	0
122	161508_C>T	0	0	0	0	0	0	0.21988	0	0	0	0	0.949462	0	0	0	0	0	0	0	0	0
123	164149_G>A	0	0	0	0	0	0	0.21134	0	0	0	0	0.9387	0	0	0	0	0	0	0	0	0
124	165699_T>G	0	0	0	0	0	0	0.252632	0	0	0	0	0.961111	0.99258	0.99702	0.994314	0.993034	0.994876	0.995018	0.996212	0.992917	0.993708
125	165760_A>G	0	0	0	0	0	0	0.258721	0	0	0	0	0.966439	0	0	0	0	0	0	0	0	0
126	165851_A>G	0	0	0	0	0	0	0.234973	0	0	0	0	0.958529	0.99444	0.997173	0.996288	0.994186	0.996716	0.996058	0.996578	0.995761	0.994298
127	166375_C>T	0	0	0	0	0	0	0.250648	0	0	0	0	0.950918	0	0	0	0	0	0	0	0	0
128	167640_G>A	0	0	0	0	0	0	0.258216	0	0	0	0	0.952713	0	0	0	0	0	0	0	0	0
129	167753_A>G	0	0	0	0	0	0	0.245781	0	0	0	0	0.961919	0	0	0	0	0	0	0	0	0
130	168611_C>T	0	0	0	0	0	0	0	0	0	0	0	0.941047	0.114236	0	0	0	0	0	0	0	0
131	173100_G>A	0	0	0	0	0	0	0.225029	0	0	0	0	0.993596	0	0	0	0	0	0	0	0	0
132	184829_C>T	0	0	0	0	0	0	0.216981	0	0	0	0	0.995261	0	0	0	0	0	0	0	0	0
