## Supplementary table 6 for "Genetic diversity and connectivity of the Ostreid herpesvirus 1 populations in France: a first attempt to phylogeographic inference for a marine mollusc disease"

### Sheet: Feuil1
Table S6. Mean inferred transition rates, inclusion probabilities and bayes factors (BF) between sampling sites.
		Full NR-genomes			NR-genomes without genomic regions potentially impacted by recomination events
From	To	Mean rate	Inclusion probability	BF	Mean rate	Inclusion probability	BF
Br	MO	0.843	0.489168	1.1758	0.842	0.482391	1.14433
Br	Th	0.83	0.492834	1.19318	0.842	0.485279	1.15764
MO	Th	1.327	0.999667	3682.81	1.316	0.997334	459.277
MO	Br	1.342	0.999889	11050.9	1.335	0.999889	11050.9
Th	Br	0.79	0.625486	2.05071	0.78	0.612043	1.93711
Th	MO	0.784	0.644151	2.22268	0.774	0.645373	2.23457
